# Evolution of plasmid domestication in plant-associated *Pantoea*: massive gain of genetic redundancy followed by differential gene loss

**DOI:** 10.1101/2024.10.17.618910

**Authors:** Devani Romero Picazo, Paul Kwasigroch, Nils F. Hülter, Tal Dagan

## Abstract

Plasmids are important drivers of evolutionary transformations and ecological adaptation in prokaryotes. Plasmids supplying the host with beneficial functions may become domesticated and gain a stable inheritance within the host lineage in the form of secondary chromosomes. Chromosomes descendent from plasmids (termed chromids) comprise core genes that are universally present in all taxon members. The origin of plasmid core genes remains poorly understood and alternative hypotheses entailing gene translocation or genetic redundancy are debated. Studying plasmid evolution in plant-associated *Pantoea*, we show that the large *Pantoea* plasmid (LPP) and plasmid pPag1 comprise core genes in the host taxa. We infer the LPP acquisition in plant-associated ancestors, while the pPag1 acquisition is traced to the ancestor of plant growth-promoting species. We show that both plasmids are vertically inherited and the LPP replication is furthermore coordinated with cell division, hence they are better described as chromids. Using phylogenomics we infer that the plasmid acquisition manifested in massive gene gain, some redundant with the chromosome, followed by differential gene loss. Our results provide an explanation for the evolution of core plasmid genes that entails plasmid-driven species divergence, which preliminarily manifests in genetic redundancy, and is followed by gradual loss of redundant genes.

**Significance statement:** Adaptation to host-associated lifestyle in bacteria can be promoted by the acquisition of plasmids, which are mobile extra-chromosomal genetic elements. A canonic example is the symbiosis *Rhizobia* plasmids, where essential traits to interact with Legumes are plasmid-encoded. Symbiosis plasmids are likely to evolve into stably inherited domesticated plasmids (termed chromids). Recent research reveals that potential chromids are widely distributed among plant-associated bacteria. Studying the origin of plasmids in the plant-associated genus *Pantoea*, we show that the large *Pantoea* plasmid (LPP) and plasmid pPag1 are domesticated. Phylogenomic analyses trace back the plasmid origin to ancestral nodes in the *Pantoea* species tree. We reconstruct main events in chromid evolution, including massive gene gain, some redundant with the chromosome, and differential gene loss.
