## Supplementary Table 1 for "Evolution of plasmid domestication in plant-associated *Pantoea*: massive gain of genetic redundancy followed by differential gene loss"

### Sheet: TableS1
Assembly	Strain	BioSample	BioProject	Size(Mb)	Habitat	Host	Plant.component	Place	More...	name	Representative
GCA_001641135.1	OXWO6B1	SAMN04857056	PRJNA312098	5.23614	Plant	Avena		Canada	Seed	Pantoea sp. OXWO6B1	YES
GCA_000255315.2	Sc1	SAMN02472063	PRJNA86999	4.44721	Plant	Cotton	Leaf			Pantoea sp. Sc1	YES
GCA_009646115.1	LMG 24197	SAMN10385900	PRJNA503936	4.79899	Plant	Eucalyptus	Leaf	Uruguay	blight and die-back symptoms	Pantoea eucalypti	YES
GCA_000784875.3	PSNIH1	SAMN02709496	PRJNA242843	4.41068	Environmental			USA	shelf	Pantoea sp. PSNIH1	YES
GCA_001709315.1	C410P1	SAMN05444153	PRJNA335437	5.11524	Plant	Lettuce		China		Pantoea agglomerans	YES
GCA_003032455.1	PV989	SAMN08800199	PRJNA445847	4.83915	Animal	Human		China	Blood	Pantoea vagans	YES
GCA_000283875.1	LMG 5342	SAMEA2272583	PRJEA78277	4.90814						Pantoea ananatis LMG 5342	YES
GCA_001543055.1	R100	SAMN04445753	PRJNA310041	4.85786	Plant	Rice		China		Pantoea ananatis	YES
GCA_001597625.1	3	SAMN04572589	PRJNA315986	4.81358	Plant	Wheat	Seed	Canada		Pantoea agglomerans	YES
GCA_003184965.2	SGAir0210	SAMN08222708	PRJNA388547	4.80869	Environmental			Singapore	Air	Pantoea ananatis	YES
GCA_900182855.1	GR13	SAMN02744765	PRJEB20710	4.75524						Pantoea agglomerans	YES
GCA_002082215.1	DC283	SAMN05761485	PRJNA342501	5.31409	Plant	Maize		USA		Pantoea stewartii subsp. stewartii DC283	YES
GCA_019890975.1	AHKW2b	SAMN21035673	PRJNA758761	5.24	Animal	Dog		Hong Kong	Paw surface	Pantoea dispersa	YES
GCA_000969395.1	2022-02-11	SAMN03320104	PRJNA274021	4.60068	Freshwater			USA	Hypersaline lake	Pantoea anthophila	NO
GCA_002095385.1	LMG 5346	SAMN05757669	PRJNA252988	3.89238	Animal	Human		USA		Pantoea eucrina	NO
GCA_003148935.1	PNA 200-10	SAMN08769427	PRJNA439972	5.00087				USA		Pantoea allii	NO
GCA_003710245.1	LMG 16222	SAMN10290473	PRJNA498371	4.98178	Plant					[Curtobacterium] plantarum	NO
GCA_014155795.1	JZB2120024	SAMN10743378	PRJNA515154	4.01102	Fungi	Fungi		China	Fruiting bodies	Pantoea hericii	NO
GCA_014156615.1	JZB 2120015	SAMN10716182	PRJNA513927	4.8838	Fungi	Fungi		China	Fruiting bodies	Pantoea pleuroti	NO
GCA_006494355.1	LMG 24197	SAMN12097183	PRJNA549756	4.76356	Plant	Eucalyptus		Uruguay		Pantoea eucalypti	NO
GCA_002307475.1	LMG 24248	SAMN07625522	PRJNA403848	5.24114	Plant	Onion		South Africa	cell culture	Pantoea allii	NO
GCA_006494375.1	LMG 2558	SAMN12097134	PRJNA549748	4.69906	Plant	Balsam		India	Impatiens balsamina	Pantoea anthophila	NO
GCA_011800355.1	EKM101A	SAMN14070752	PRJNA605565	4.68786	Plant	Cucumber	Seed	Canada		Pantoea anthophila	NO
GCA_016808375.1	OB49	SAMN17225451	PRJNA690006	4.03999	Plant	Wheat	rhizosphere	Algeria	Triticum turgidum subsp. durum	Pantoea eucrina	NO
GCA_002095545.1	LMG 24248	SAMN05908195	PRJNA252983	5.01068	Plant	Onion	Seed	South Africa		Pantoea allii	NO
GCA_014354205.1	Pv21-6	SAMN15872091	PRJNA658485	4.67524		Pear tree		Canada		Pantoea eucalypti	NO
GCA_900167425.1	NFPP29	SAMN03097723	PRJEB19545	4.10462						Pantoea eucalypti	NO
GCA_013201575.1	DOAB1050	SAMN14934219	PRJNA633152	4.96288		Wheat	Leaf	Canada	wheat leaves showing bacterial leaf streak (BLS) symptoms caused by Xanthomonas translucens	Pantoea allii	NO
GCA_001310285.1	A206	SAMN03968921	PRJNA292338	4.65461	Plant	Peach palm	Leaf	Costa Rica	infecred leaves	Pantoea stewartii	NO
GCA_013277595.1	626	SAMN05013688	PRJNA322085	4.77264	Plant	Maize		India		Pantoea stewartii	NO
GCA_014495885.1	MT58	SAMN15934673	PRJNA660062	4.67585	Freshwater			USA		Pantoea sp. MT58	NO
GCA_015654165.1	SM3640	SAMN16744834	PRJNA675963	3.99854	Animal	Human		South Korea	oral	Pantoea sp. SM3640	NO
GCA_014218605.1	NRRL B-133	SAMN15572496	PRJNA646986	4.86611						Pantoea stewartii	NO
GCA_000803205.1	M073a	SAMN03154073	PRJNA265925	4.81761	Freshwater			Malaysia	waterfall	Pantoea stewartii	NO
GCA_001310295.1	S301	SAMN03968918	PRJNA292332	4.48641	Plant	Peach palm	Leaf	Costa Rica	infecred leaves	Pantoea stewartii	NO
GCA_001476375.1	RSA36	SAMN03401418	PRJNA278253	4.79039	Plant	Rice		India		Pantoea stewartii	NO
GCA_001476355.1	NS381	SAMN03401412	PRJNA278247	4.693	Plant	Rice		India		Pantoea stewartii	NO
GCA_003201065.1	JKS000250	SAMN06272756	PRJNA367742	4.86852				USA	lake louisa state park	Pantoea sp. JKS000250	NO
GCA_000745295.1	9140	SAMN02787012	PRJNA247914	4.83947						Pantoea sp. 9140	NO
GCA_000786255.1	M009	SAMN03112721	PRJNA263996	4.8217	Freshwater			Malaysia	waterfall	Pantoea stewartii	NO
GCA_001476795.1	RSA30	SAMN03401415	PRJNA278250	4.76037	Plant	Rice		India		Pantoea stewartii	NO
GCA_001477215.1	RSA13	SAMN03401414	PRJNA278249	4.7665	Plant	Rice		India		Pantoea stewartii	NO
GCA_004364735.1	PNA 14-12	SAMN08776224	PRJNA439975	4.67333				USA		Pantoea sp. PNA 44544	NO
GCA_003201175.1	PNA 03-3	SAMN08776223	PRJNA439974	4.93289				USA		Pantoea sp. PNA 44258	NO
GCA_007558755.1	paga	SAMN12302724	PRJNA555164	5.07759	Plant	Olive		Croatia	knot	Pantoea sp. paga	NO
GCA_003182295.1	AG702	SAMN09083441	PRJNA463049	4.75273				Italy		Pantoea sp. AG702	NO
GCA_008631515.1	M_10	SAMN12692263	PRJNA563888	4.65498	Plant	Cotton	Leaf	Pakistan	Bacterial leaf blight	Pantoea sp. M_10	NO
GCA_014852315.1	PNT01	SAMN15951368	PRJNA660495	4.57986	Soil			USA	axenic culture	Pantoea sp. PNT01	NO
GCA_902706165.1	18059_Pantoea1_Ancestor	SAMEA6372292	PRJEB34793	4.72938	Plant	Beech tree	Trunck		Fagus sylvatica	Pantoea sp. 18059	NO
GCA_008631755.1	Bo_7	SAMN12692251	PRJNA563888	3.86929	Plant	Cotton	Leaf	Pakistan	symptomatic leaves	Pantoea sp. Bo_7	NO
GCA_008632025.1	Bo_10	SAMN12692238	PRJNA563888	3.86955	Plant	Cotton	Leaf	Pakistan	symptomatic leaves	Pantoea sp. Bo_10	NO
GCA_002928325.1	ICBG 1758	SAMN08357569	PRJNA429666	4.17552	Animal	Ants		Brazil	fungal garden	Pantoea sp. ICBG 1758	NO
GCA_000816655.1	MBLJ3	SAMN03120826	PRJNA264308	4.82132	Environmental	Air		USA		Pantoea sp. MBLJ3	NO
GCA_011752675.1	Acro-807	SAMN12703577	PRJNA564151	3.97983	Animal	Ants		Brazil	fungal garden	Pantoea sp. Acro-807	NO
GCA_007680655.1	DE0017	SAMN11792177	PRJNA543692	3.89553	Environmental			USA		Pantoea sp. PSNIH1	NO
GCA_011800405.1	EKM21T	SAMN14064680	PRJNA605422	4.87303	Plant	Cantaloupe	Seed	Canada	Mucilage	Pantoea sp. EKM21T	NO
GCA_008631445.1	M_6	SAMN12692267	PRJNA563888	4.65365	Plant	Cotton	Leaf	Pakistan	Bacterial leaf blight	Pantoea sp. M_6	NO
GCA_011800685.1	EKM10T	SAMN14056937	PRJNA605402	4.70813	Plant	Cucumber	Seed	Canada	Mucilage	Pantoea sp. EKM10T	NO
GCA_011800475.1	EKM22T	SAMN14066448	PRJNA605422	4.87335	Plant	Cantaloupe	Seed	Canada	Mucilage	Pantoea sp. EKM22T	NO
GCA_002215245.1	AMG 501	SAMN07201750	PRJNA389525	5.10264	Plant	Rice		Spain		Pantoea sp. AMG 501	NO
GCA_008631425.1	M_8	SAMN12692268	PRJNA563888	4.64773	Plant	Cotton	Leaf	Pakistan	Bacterial leaf blight	Pantoea sp. M_8	NO
GCA_000179655.1	aB	SAMN00016812	PRJNA42823	4.80531						Pantoea sp. aB	NO
GCA_011800325.1	EKM101V	SAMN14070746	PRJNA605565	4.59328	Plant	Cucumber	Seed	Canada		Pantoea sp. EKM101V	NO
GCA_011800485.1	EKM20T	SAMN14060167	PRJNA605422	4.88469	Plant	Cantaloupe	Seed	Canada	Mucilage	Pantoea sp. EKM20T	NO
GCA_001881025.1	Ae16	SAMN05560685	PRJNA338688	3.99662	Animal	Mosquito		USA		Pantoea sp. Ae16	NO
GCA_011800365.1	EKM103V	SAMN14071218	PRJNA605565	4.6872	Plant	Cucumber	Seed	Canada		Pantoea sp. EKM103V	NO
GCA_003313015.1	3_1284	SAMN09580377	PRJNA479572	4.07209	Environmental			Brazil	Vegetable soup	Pantoea sp. 3_1284	NO
GCA_016658625.1	S62	SAMN15967376	PRJNA659418	5.3	Animal	Beetle		USA	head	Pantoea sp. S62	NO
GCA_003057675.2	RIT 413	SAMN08917446	PRJNA449741	3.83688	Plant	Sugarcane		Jamaica		Pantoea sp. RIT 413	NO
GCA_007828605.1	SJZ147	SAMN11528560	PRJNA536260	4.91718						Pantoea sp. SJZ147	NO
GCA_001264395.1	CFSAN033090	SAMN03897582	PRJNA283309	4.94297	Plant	Walnut		Chile	Blight	Pantoea sp. CFSAN033090	NO
GCA_003236725.1	ARC270	SAMN07522549	PRJNA399064	4.39716	Plant	Rice		Tanzania		Pantoea sp. ARC270	NO
GCA_008631495.1	M_5	SAMN12692266	PRJNA563888	5.39732	Plant	Cotton	Leaf	Pakistan	Bacterial leaf blight	Pantoea sp. M_5	NO
GCA_000333515.1	B40	SAMD00036577	PRJDA69975	4.64523						Pantoea sp. B40	NO
GCA_011044475.1	ZJ-FGZX1	SAMN14150199	PRJNA607905	4.98286	Plant	Lucky bamboo	Leaf	China		Pantoea stewartii	NO
GCA_004792415.1	LMG 24199	SAMN10414043	PRJNA505269	4.79033	Plant	Eucalyptus	Leaf	Uganda	blight and die-back symptoms	Pantoea vagans	NO
GCA_009362975.1	BJQ0007	SAMN13008787	PRJNA576797	4.48917	Environmental			China	fermentation starter of Baijiu	Pantoea dispersa	NO
GCA_008801695.1	CCUG 26359	SAMN12697580	PRJNA563568	4.91664	Plant	Corn		USA		Pantoea stewartii subsp. stewartii	NO
GCA_010273335.1	MS1	SAMN10915378	PRJNA521843	4.78053	Plant	Jackfruit	Fruitlets	Malaysia	pupl and rags tissues of infected jackfruits	Pantoea stewartii subsp. stewartii	NO
GCA_002287745.1	TYU1	SAMN07445198	PRJNA396982	4.94223	Plant	Japanese yew	Leaf	South Korea	Taxus cuspidata	Pantoea vagans	NO
GCA_000757435.2	MP7	SAMN02905155	PRJNA254769	4.5987	Animal	Termite		South Africa		Pantoea vagans	NO
GCA_900068865.1	PaVv11	SAMEA3213013	PRJEB8255	4.85077	Plant	Grape	Leaf			Pantoea vagans	NO
GCA_006385385.1	PF-7	SAMN11870795	PRJNA543860	4.69635	Environmental			USA	Chicken food	Pantoea vagans	NO
GCA_002082355.1	Pa	SAMN06285540	PRJNA369420	4.79516	Plant	Durum	Root	Algeria	rhizosphere	Pantoea vagans	NO
GCA_006385265.1	PF-103	SAMN11870787	PRJNA543860	4.57352	Environmental			USA	Chicken food	Pantoea vagans	NO
GCA_000661975.1	LMG 2665	SAMN02680126	PRJNA240762	4.98049	Plant	Ananas	Fruitlets	Brazil		Pantoea ananatis LMG 2665	NO
GCA_008039815.1	ET-90	SAMN10229748	PRJNA495668	5.01621	Animal	Aphid		Mexico	Melanaphis sacchari Zehntner	Pantoea vagans	NO
GCA_001238615.1	ZBG6	SAMN03793177	PRJNA287868	4.729	Soil			France		Pantoea vagans	NO
GCA_000248395.2	DC283	SAMN02472011	PRJNA39561	5.23321	Plant	Maize		USA		Pantoea stewartii subsp. stewartii DC283	NO
GCA_003386715.1	PANS 200-1	SAMN08769425	PRJNA439969	4.8239				USA		Pantoea ananatis	NO
GCA_002959475.1	PANS 04-2	SAMN07362147	PRJNA394887	4.91688	Animal	Tobacco thrips		USA		Pantoea ananatis	NO
GCA_003096515.1	PNA 14-1	SAMN08769424	PRJNA439968	5.052				USA		Pantoea ananatis	NO
GCA_002959535.1	PNA 99-7	SAMN07362148	PRJNA394888	4.97176	Plant	Onion		USA		Pantoea ananatis	NO
GCA_002959585.1	PNA 15-1	SAMN07362178	PRJNA394895	4.99575	Plant	Onion		USA		Pantoea ananatis	NO
GCA_900167295.1	NFIX48	SAMN03097719	PRJEB19578	4.62424						Pantoea ananatis	NO
GCA_009996785.1	MMB-1	SAMN13881226	PRJNA602096	4.63434	Soil			USA		Pantoea ananatis	NO
GCA_002959515.1	PANS 01-2	SAMN07362146	PRJNA394886	4.91923	Animal	Onion thrips		USA		Pantoea ananatis	NO
GCA_013186335.1	M232A	SAMN05013686	PRJNA322083	5.16774	Plant	Maize	Leaf	USA		Pantoea ananatis	NO
GCA_013186345.1	B7	SAMN05013672	PRJNA322078	5.1685	Plant	Maize		USA	Rifampin resistant isolate of P. ananatis M232A	Pantoea ananatis	NO
GCA_003182215.1	PNA 98-11	SAMN08769423	PRJNA439967	5.03718				USA		Pantoea ananatis	NO
GCA_002959565.1	PNA 200-3	SAMN07362149	PRJNA394893	5.00881	Plant	Onion		USA		Pantoea ananatis	NO
GCA_015354545.1	UFMG54	SAMN15310362	PRJNA517540	4.98567	Plant			Brazil	endophite	Pantoea ananatis	NO
GCA_002959435.1	PANS 99-23	SAMN07362110	PRJNA394879	4.94101	Plant	Yellow Nutsedge		USA		Pantoea ananatis	NO
GCA_003268795.1	PNA 86-1	SAMN08769257	PRJNA439961	4.82139				USA		Pantoea ananatis	NO
GCA_004358685.1	F-C2	SAMN11093721	PRJNA523266	4.80507	Environmental			USA	Clay	Pantoea ananatis	NO
GCA_003384905.1	PNA 07-10	SAMN08769422	PRJNA439965	4.89862				USA		Pantoea ananatis	NO
GCA_002959445.1	PANS 99-3	SAMN07362083	PRJNA394878	5.11382	Plant	Onion		USA		Pantoea ananatis	NO
GCA_003182175.1	PNA 11-1	SAMN08769259	PRJNA439966	4.88607				USA		Pantoea ananatis	NO
GCA_003201255.1	PNA 07-1	SAMN08769421	PRJNA439963	4.90336				USA		Pantoea ananatis	NO
GCA_003148595.1	PNA 200-7	SAMN08769420	PRJNA439962	4.95166				USA		Pantoea ananatis	NO
GCA_002224035.1	1.38	SAMN07313992	PRJNA393047	4.86928	Plant	Rice		Spain		Pantoea ananatis	NO
GCA_900119405.1	NFR11	SAMN03097714	PRJEB17890	4.85463						Pantoea ananatis	NO
GCA_003385815.1	PANS 02-01	SAMN08769258	PRJNA439964	4.99485				USA		Pantoea ananatis	NO
GCA_000475035.1	BRT175	SAMN02471932	PRJNA202242	4.85295						Pantoea ananatis BRT175	NO
GCA_013912115.1	NRRL B-14773	SAMN15572632	PRJNA646986	5.2178	Environmental					Pantoea ananatis	NO
GCA_007665685.1	DE0584	SAMN11792744	PRJNA543692	5.04693	Environmental			USA		Pantoea ananatis	NO
GCA_001475885.1	RSA47	SAMN03401373	PRJNA278208	4.73791	Plant	Rice		India		Pantoea ananatis	NO
GCA_001475715.1	NS296	SAMN03401372	PRJNA278207	4.73486	Plant	Rice		India		Pantoea ananatis	NO
GCA_000582575.1	Sd-1	SAMN02951867	PRJNA232443	4.92674	Plant	Rice		China		Pantoea ananatis Sd-1	NO
GCA_000285475.1	B1-9	SAMEA2272456	PRJEA68179	5.10556						Pantoea ananatis	NO
GCA_001476115.1	NS303	SAMN03401371	PRJNA278206	4.73297	Plant	Rice		India		Pantoea ananatis	NO
GCA_000285975.1	B1-9	SAMEA2272043	PRJEA68179	5.11924						Pantoea ananatis	NO
GCA_001369375.1	S7	SAMEA3303364	PRJEB7512	4.49032						Pantoea ananatis	NO
GCA_001465955.1	AMG521	SAMN04235877	PRJNA301127	4.87577	Soil			Spain	rhizosphere	Pantoea ananatis	NO
GCA_001369395.1	S8	SAMEA3303365	PRJEB7513	4.48322						Pantoea ananatis	NO
GCA_009765415.1	BAV 3296	SAMN13012106	PRJNA576872	4.63166	Environmental			USA	Rain	Pantoea ananatis	NO
GCA_001475725.1	NS311	SAMN03401370	PRJNA278205	4.72149	Plant	Rice		India		Pantoea ananatis	NO
GCA_000766045.1	PaMB1	SAMN03009826	PRJNA259615	4.7564	Plant			China		Pantoea ananatis	NO
GCA_001369355.1	S6	SAMEA3303336	PRJEB7511	4.34478						Pantoea ananatis	NO
GCA_003231545.1	ARC272	SAMN07522540	PRJNA399058	4.61501	Plant	Rice	Leaf	Burkina Faso		Pantoea ananatis	NO
GCA_003231505.1	ARC311	SAMN07522548	PRJNA399063	4.59342	Plant	Rice	Leaf	Benin		Pantoea ananatis	NO
GCA_003231535.1	ARC310	SAMN07522547	PRJNA399062	4.59824	Plant	Rice	Leaf	Togo		Pantoea ananatis	NO
GCA_002959555.1	PNA 06-1	SAMN07362150	PRJNA394894	4.97769	Plant	Onion		USA		Pantoea ananatis	NO
GCA_002959495.1	PANS 99-36	SAMN07362129	PRJNA394885	4.86262	Plant	Florida pusley		USA		Pantoea ananatis	NO
GCA_000467085.1	DAR76143	SAMD00000757	PRJDB1421	5.24626	Plant	Rice		Australia	symptomatic plant	Pantoea ananatis DAR 76143	NO
GCA_000233595.1	PA13	SAMN02603299	PRJNA74285	4.86713						Pantoea ananatis PA13	NO
GCA_003860325.1	L15	SAMN07109613	PRJNA386631	4.85887	Plant	Perforate St. Johns	Leaf	Poland	Hypericum perphoratum biocontrol strain	Pantoea agglomerans	NO
GCA_004028255.1	NN08200	SAMN10720588	PRJNA514184	5.17664	Plant	Sugarcane	Root	China		Pantoea ananatis	NO
GCA_000025405.2	LMG 20103	SAMN02603236	PRJNA43085	4.70337	Plant	Eucalyptus		South Africa	blight and dieback	Pantoea ananatis LMG 20103	NO
GCA_003704305.1	TH81	SAMN09840060	PRJNA486198	4.98447	Soil			USA	Forest	Pantoea agglomerans	NO
GCA_004117135.1	CFSAN047154	SAMN09909698	PRJNA243331	5.15806	Plant	Apple	Leaf	USA		Pantoea agglomerans	NO
GCA_001558735.2	FDAARGOS_160	SAMN03996307	PRJNA231221	4.80886	Animal	Human		USA	wound swab	Pantoea vagans	NO
GCA_013364135.1	FDAARGOS_680	SAMN11056395	PRJNA231221	5.27924	NA			USA	pathogen	Pantoea ananatis	NO
GCA_002224585.2	YJ76	SAMN06711086	PRJNA382605	5.14648	Plant	Rice		China		Pantoea ananatis	NO
GCA_000148935.1	C9-1	SAMN02603237	PRJNA43531	4.88834						Pantoea vagans C9-1	NO
GCA_004136415.1	CFSAN047153	SAMN09909699	PRJNA243331	5.15806	Plant	Apple	Leaf	USA		Pantoea agglomerans	NO
GCA_009762725.1	ASB05	SAMN13527266	PRJNA594723	4.85865	Plant	Cherry		USA		Pantoea agglomerans	NO
GCA_003203695.1	FBS135	SAMN06759783	PRJNA383128	4.94993	Plant	Pine		China		Pantoea vagans	NO
GCA_002952035.2	PNA 97-1R	SAMN06827853	PRJNA384061	4.99414	Plant	Onion		USA		Pantoea ananatis	NO
GCA_010523255.1	UAEU18	SAMN13899307	PRJNA602576	4.82535	Soil			United Arab Emirated		Pantoea agglomerans	NO
GCA_001598475.1	NBRC 102470	SAMD00046726	PRJDB388	4.65204	Animal	Human		Japan	Knee lacration	Pantoea agglomerans NBRC 102470	NO
GCA_000270125.2	AJ13355	SAMD00060978	PRJDA60793	4.87728						Pantoea ananatis AJ13355	NO
GCA_900454505.1	NCTC10500	SAMEA80454418	PRJEB6403	4.65552	Animal	Human			Cervix	Pantoea agglomerans	NO
GCA_016598655.1	LCFJ-001	SAMN17151079	PRJNA687634	4.49935	Plant	Silkworm mulberry		China		Pantoea ananatis	NO
GCA_009765475.1	BAV 2934	SAMN13012102	PRJNA576872	4.94499	Environmental			USA	Rain	Pantoea agglomerans	NO
GCA_000731125.1	190	SAMN02786245	PRJNA248051	5.00257	Soil			South Korea		Pantoea agglomerans	NO
GCA_000710035.2	LMG 2665	SAMN02740635	PRJNA245803	4.9387	Plant	Pinneapple	fruitlets	Philippines	collected in 1928	Pantoea ananatis LMG 2665	NO
GCA_000743785.2	4	SAMN02929135	PRJNA255804	4.82789	Plant	Wheat	Seed	Canada		Pantoea agglomerans	NO
GCA_001187705.1	CFH 7-1	SAMN03779113	PRJNA287251	4.59997	Plant	Cotton	Flower	USA	Cotton boll	Pantoea ananatis	NO
GCA_003849975.1	DZ-12	SAMN10461967	PRJNA506327	5.15945	Plant	Corn		China	brown rot disease	Pantoea ananatis	NO
GCA_900454395.1	NCTC10601	SAMEA104338353	PRJEB6403	4.75619						Pantoea agglomerans	NO
GCA_000710015.2	PA4	SAMN02739930	PRJNA245800	5.16348	Plant	Onion	Seed	South Africa		Pantoea ananatis	NO
GCA_014354155.1	Pa21-13	SAMN15872092	PRJNA658485	4.7929	Plant	Pear tree		Canada		Pantoea agglomerans	NO
GCA_009759885.1	C1	SAMN10986840	PRJNA523737	4.84616	Plant	Lettuce	Leaf	Italy	hydropociv condition	Pantoea agglomerans	NO
GCA_014839425.1	CFBP13616	SAMN16237057	PRJNA665156	4.78029	Plant	Beans	Seed	France		Pantoea agglomerans	NO
GCA_014354165.1	Pa17-5	SAMN15872088	PRJNA658485	4.97005	Plant	Pear tree		Canada		Pantoea agglomerans	NO
GCA_014138175.1	62e	SAMN12024817	PRJNA547116	4.73717						Pantoea agglomerans	NO
GCA_014138195.1	62d	SAMN12024746	PRJNA547115	4.739						Pantoea agglomerans	NO
GCA_010667925.1	T1	SAMN13563995	PRJNA578090	4.53074	Plant	Wheat	Seed	Turkey		Pantoea agglomerans	NO
GCA_010667775.1	T6	SAMN13564000	PRJNA578090	4.74179	Plant	Wheat	Seed	Turkey		Pantoea agglomerans	NO
GCA_000709995.2	BD442	SAMN02739895	PRJNA245793	4.79855	Plant	Maize	Stalk tissue	South Africa		Pantoea ananatis BD442	NO
GCA_000475055.1	Tx10	SAMN02471931	PRJNA202241	4.85699	Animal	Human			Cystic Fibrosis	Pantoea agglomerans Tx10	NO
GCA_014839525.1	CFBP13593	SAMN16237033	PRJNA665156	5.08006	Plant	Beans	Seed	France		Pantoea agglomerans	NO
GCA_010667975.1	B3	SAMN13563992	PRJNA578090	5.22989	Plant	Wheat	Seed	Germany		Pantoea agglomerans	NO
GCA_010667995.1	R1	SAMN13563993	PRJNA578090	4.71805	Plant	Wheat	Seed	Germany		Pantoea agglomerans	NO
GCA_014842695.1	GCA_014842695.1	SAMN16236980	PRJNA665156	4.85567	Plant	Beans	Seed	France		Pantoea agglomerans	NO
GCA_000627115.1	RIT273	SAMN02676620	PRJNA239282	5.36534	Plant	Willow		USA		Pantoea agglomerans	NO
GCA_014353795.1	Pa39-7	SAMN15872101	PRJNA658485	4.96534	Plant	Mountain-ash		Canada		Pantoea agglomerans	NO
GCA_007679955.1	DE0059	SAMN11792219	PRJNA543692	4.5152	Environmental			USA		Pantoea agglomerans	NO
GCA_014839545.1	CFBP13583	SAMN16237032	PRJNA665156	4.78	Plant	Beans	Seed	France		Pantoea agglomerans	NO
GCA_014838815.1	CFBP8800	SAMN16238278	PRJNA665156	5.12	Plant	Radish	Seed	France		Pantoea agglomerans	NO
GCA_014839125.1	CFBP8784	SAMN16237910	PRJNA665156	4.76	Plant	Radish	Seed	France		Pantoea agglomerans	NO
GCA_010667865.1	T5	SAMN13563999	PRJNA578090	4.73954	Plant	Wheat	Seed	Turkey		Pantoea agglomerans	NO
GCA_010667845.1	T2	SAMN13563996	PRJNA578090	4.8237	Plant	Wheat	Seed	Turkey		Pantoea agglomerans	NO
GCA_010667855.1	T3	SAMN13563997	PRJNA578090	4.71497	Plant	Wheat	Seed	Turkey		Pantoea agglomerans	NO
GCA_010667895.1	T4	SAMN13563998	PRJNA578090	4.95287	Plant	Wheat	Seed	Turkey		Pantoea agglomerans	NO
GCA_010667945.1	R5	SAMN13563994	PRJNA578090	4.82178	Plant	Wheat	Seed	Germany		Pantoea agglomerans	NO
GCA_000757415.2	MP2	SAMN02905153	PRJNA254768	4.73383	Animal	Termite		South Africa		Pantoea agglomerans	NO
GCA_010667965.1	A2	SAMN13563990	PRJNA578090	4.97049	Plant	Wheat	Seed	Germany		Pantoea agglomerans	NO
GCA_002222515.1	JM1	SAMN07136241	PRJNA386857	4.79487	Soil			Slovakia	contaminated by antibiotics	Pantoea agglomerans	NO
GCA_014838975.1	CFBP8792	SAMN16238279	PRJNA665156	5.24	Plant	Radish	Seed	France		Pantoea agglomerans	NO
GCA_900185875.1	Pantoea agglomerans DSM3493T	SAMEA104113915	PRJEB9821	4.65938	Plant	Maize	Leaf			Pantoea agglomerans	NO
GCA_014138245.1	MR10	SAMN12024877	PRJNA547119	5.00949						Pantoea agglomerans	NO
GCA_010667985.1	B1	SAMN13563991	PRJNA578090	5.22532	Plant	Wheat	Seed	Germany		Pantoea agglomerans	NO
GCA_014839115.1	CFBP13569	SAMN16237903	PRJNA665156	4.8	Plant	Radish	Seed	France		Pantoea agglomerans	NO
GCA_007672475.1	DE0421	SAMN11792581	PRJNA543692	4.17846	Environmental			USA		Pantoea agglomerans	NO
GCA_014138205.1	MR19	SAMN12024926	PRJNA547117	5.01163						Pantoea agglomerans	NO
GCA_003258435.1	Bl3	SAMN09382822	PRJNA475250	5.04776	Plant	Hop		USA	Humulus lupulus	Pantoea agglomerans	NO
GCA_004793995.1	Bl3	SAMN11344632	PRJNA530714	5.04641	Plant	Hop		USA	Humulus lupulus	Pantoea agglomerans	NO
GCA_014354005.1	E325-ad2	SAMN15872113	PRJNA658485	4.69103	Plant	Apple				Pantoea agglomerans	NO
GCA_001288285.1	P10c	SAMN03996017	PRJNA292535	4.77592	Plant	Apple		New Zeland		Pantoea agglomerans	NO
GCA_009668105.1	RIT710	SAMN13243132	PRJNA588411	4.74051	Fungi			USA		Pantoea agglomerans	NO
GCA_014839175.1	CFBP8783	SAMN16237909	PRJNA665156	5.12	Plant	Radish	Flower	France		Pantoea agglomerans	NO
GCA_000687245.1	Eh318	SAMN02768228	PRJNA222832	5.03584	Plant	Apple	Stem	USA	asymptomatic apple stem	Pantoea agglomerans Eh318	NO
GCA_000241285.2	IG1	SAMD00036596	PRJDB7	4.82958	Plant	Wheat	Seed	Japan		Pantoea agglomerans IG1	NO
GCA_000952095.1	GB1	SAMN03349711	PRJNA275554	4.76505	Plant	Poplar	Root	Belgium		Pantoea agglomerans	NO
GCA_014353755.1	Pa39-5	SAMN15872100	PRJNA658485	5.10252	Plant	Apple		Canada		Pantoea agglomerans	NO
GCA_014353845.1	E325-699	SAMN15872108	PRJNA658485	4.8038	Plant	Apple		USA		Pantoea agglomerans	NO
GCA_001661985.1	824-1	SAMN04961658	PRJNA320975	4.98907	Plant	Baby's breach		USA	Gypsophila paniculata	Pantoea agglomerans pv. gypsophilae	NO
GCA_007050955.1	K1	SAMN11355438	PRJNA531280	5.00094	Plant	Cabbage		South Korea	baechu kimchi	Pantoea agglomerans	NO
GCA_012241415.1	KM1	SAMN14395380	PRJNA613157	4.99576	Plant	Cabbage		South Korea	baechu kimchi	Pantoea agglomerans	NO
GCA_015711555.1	NC	SAMN09209272	PRJNA471388	4.51	Plant	Peanut				Pantoea agglomerans	NO
GCA_014353815.1	Pa39-3	SAMN15872099	PRJNA658485	5.06226	Plant	Apple		Canada		Pantoea agglomerans	NO
GCA_014354135.1	Pa21-3	SAMN15872089	PRJNA658485	5.07904	Plant	Pear tree		Canada		Pantoea agglomerans	NO
GCA_014841465.1	CFBP8774	SAMN16237802	PRJNA665156	5.34	Plant	Rapeseed	Seed	France		Pantoea agglomerans	NO
GCA_014839315.1	CFBP13731	SAMN16237466	PRJNA665156	4.98	Plant	Rapeseed	Seed	France		Pantoea agglomerans	NO
GCA_014353705.1	Pa31-3	SAMN15872095	PRJNA658485	5.09647	Plant	Rapeseed	Seed	France		Pantoea agglomerans	NO
GCA_014354145.1	Pa21-5	SAMN15872090	PRJNA658485	4.85006	Plant	Pear tree		Canada		Pantoea agglomerans	NO
GCA_014839205.1	CFBP8756	SAMN16237653	PRJNA665156	4.98	Plant	Rapeseed	Seed	France		Pantoea agglomerans	NO
GCA_013403235.1	FJII-L5-SW-P2	SAMN15344684	PRJNA635942	4.72403	Environmental			ISS		Pantoea agglomerans	NO
GCA_000220605.2	Sl1_M5	SAMN02441788	PRJNA49341	4.91973					Leaf blight	Pantoea agglomerans	NO
GCA_014353945.1	Pa39-23	SAMN15872104	PRJNA658485	5.11072	Plant	Mountain-ash		Canada		Pantoea agglomerans	NO
GCA_014353935.1	E325-ad1	SAMN15872112	PRJNA658485	4.70892	Plant	Apple		USA		Pantoea agglomerans	NO
GCA_014354045.1	Pa31-4	SAMN15872096	PRJNA658485	4.99171	Plant	Apple		Canada		Pantoea agglomerans	NO
GCA_014839325.1	CFBP13709	SAMN16237131	PRJNA665156	5.25	Plant	Rapeseed	Seed	France		Pantoea agglomerans	NO
GCA_014353955.1	E325-754	SAMN15872111	PRJNA658485	4.80147	Plant	Apple		USA		Pantoea agglomerans	NO
GCA_014354035.1	Pa39-21	SAMN15872103	PRJNA658485	5.09035	Plant	Chinese hawthorn		Canada		Pantoea agglomerans	NO
GCA_014353865.1	E325	SAMN15872107	PRJNA658485	4.78678	Plant	Apple		USA		Pantoea agglomerans	NO
GCA_004344785.1	ES418	SAMN10962872	PRJNA523036	5.17607	Soil			USA		Pantoea agglomerans	NO
GCA_014839015.1	CFBP8786	SAMN16237914	PRJNA665156	4.93	Plant	Radish	Seed	France		Pantoea agglomerans	NO
GCA_014354055.1	Pa39-14	SAMN15872102	PRJNA658485	5.15185	Plant	Apple		USA		Pantoea agglomerans	NO
GCA_014353835.1	E325-705	SAMN15872109	PRJNA658485	4.69766	Plant	Apple		USA		Pantoea agglomerans	NO
GCA_014353995.1	E325-750	SAMN15872110	PRJNA658485	4.79698	Plant	Apple		USA		Pantoea agglomerans	NO
GCA_001662025.1	4188	SAMN04961652	PRJNA320975	5.002	Plant	Beet		USA	Beta vulgaris	Pantoea agglomerans pv. betae	NO
GCA_014354235.1	Pa17-1	SAMN15872087	PRJNA658485	4.82968	Plant	Pear tree		Canada		Pantoea agglomerans	NO
GCA_014353745.1	Pa39-1	SAMN15872098	PRJNA658485	4.97024	Plant	Mountain-ash		Canada		Pantoea agglomerans	NO
GCA_005233495.1	CFBP13505	SAMN09062489	PRJNA459521	4.86383	Plant	Radish	Seed	France		Pantoea agglomerans	NO
GCA_014839265.1	CFBP13566	SAMN16237858	PRJNA665156	5.12	Plant	Radish	Seed	France		Pantoea agglomerans	NO
GCA_005233795.1	CFBP13516	SAMN09064883	PRJNA459503	5.02624	Plant	Radish	Seed	France		Pantoea agglomerans	NO
GCA_014839085.1	CFBP8785	SAMN16237912	PRJNA665156	4.96	Plant	Radish	Flower	France		Pantoea agglomerans	NO
GCA_014838905.1	CFBP8791	SAMN16238273	PRJNA665156	4.91	Plant	Radish	Seed	France		Pantoea agglomerans	NO
GCA_005233805.1	CFBP13532	SAMN09064921	PRJNA459498	4.93434	Plant	Radish	Seed	France	Raphanus sativus	Pantoea agglomerans	NO
GCA_014354065.1	Pa21-15	SAMN15872093	PRJNA658485	4.8525	Plant	Radish	Seed	France	NA	Pantoea agglomerans	NO
GCA_014353895.1	Pa39-27	SAMN15872105	PRJNA658485	4.99739	Plant	Common hawthorn		Canada		Pantoea agglomerans	NO
GCA_000814075.1	LMAE-2	SAMN03262811	PRJNA270082	4.98116	Sediment			Chile	Tunnel, methal resistance	Pantoea agglomerans	NO
GCA_013201565.1	DOAB1048	SAMN14934319	PRJNA633159	4.79552	Plant	Wheat	Leaf	Canada	wheat leaves showing bacterial leaf streak (BLS) symptoms caused by Xanthomonas translucens	Pantoea agglomerans	NO
GCA_003369485.1	BD 1212	SAMN07807602	PRJNA481880	4.8754	Plant	Onion	Seed	South Africa		Pantoea agglomerans	NO
GCA_002157425.2	P5	SAMN07109650	PRJNA386632	5.07426	Soil			Iran	Desert	Pantoea agglomerans	NO
GCA_000710215.1	DAPP-PG734	SAMN02843220	PRJNA251954	5.36593	Plant	Olive		Italy	olive knot caused by pseaudomonas savastanoi	Pantoea agglomerans	NO
GCA_003369505.1	BD 1274	SAMN07807601	PRJNA481880	4.96851	Plant	Onion	Seed	South Africa		Pantoea agglomerans	NO
GCA_015025115.1	R6	SAMN15595211	PRJNA647595	4.67168	Plant	Prickly lettuce	Root	South Africa		Pantoea agglomerans	NO
GCA_022220865.1	YSD_J2	SAMN18928734	PRJNA726365	5	Plant		Leaf	China		Pantoea dispersa	NO
GCA_019890955.1	Lsch	SAMN21035695	PRJNA758789	4.88506	Environmental			Laos	Water	Pantoea dispersa	NO
